# Kinome screening identifies integrated stress response kinase EIF2AK1 / HRI as a negative regulator of PINK1 mitophagy signaling

**DOI:** 10.1101/2023.03.20.533516

**Authors:** Pawan K. Singh, Shalini Agarwal, Ilaria Volpi, Léa P. Wilhelm, Giada Becchi, Andrew Keenlyside, Thomas Macartney, Rachel Toth, Adrien Rousseau, Glenn R. Masson, Ian G. Ganley, Miratul M. K. Muqit

## Abstract

Loss-of-function mutations of the PINK1 kinase cause familial early-onset Parkinson’s disease (PD). PINK1 is activated upon mitochondrial damage to phosphorylate Ubiquitin and Parkin to trigger removal of damaged mitochondria by autophagy (mitophagy). PINK1 also indirectly phosphorylates a subset of Rab GTPases including Rab8A. We have performed an siRNA screen targeting all human Ser/Thr kinases in HeLa cells and discovered that knockdown of the eukaryotic translation initiation factor 2-alpha kinase 1 (EIF2AK1), also known as heme-regulated inhibitor (HRI) kinase, a branch of the integrated stress response (ISR), selectively enhances mitochondrial depolarization-induced stabilization of PINK1 and increased phosphorylation of ubiquitin and Rab8A. We confirm our findings in multiple human cell lines, including SK-OV-3, U2OS and ARPE-19 cells. Knockdown of the upstream mitochondrial-cytosol relay component, DELE1, enhanced PINK1 stabilisation and activation similar to EIF2AK1 knockdown. Strikingly, we demonstrate that the small molecule ISR inhibitor, ISRIB, also enhances PINK1 activation and signaling under conditions of mitochondrial damage. Using the *mito*-QC mitophagy reporter in human cells, we observe that EIF2AK1 knockdown or ISRIB treatment significantly enhances PINK1-dependent mitophagy but does not alter deferiprone-induced mitophagy. Our findings indicate that the DELE1-EIF2AK1 ISR signaling relay is a negative regulator of PINK1-dependent mitophagy and suggest that inhibitors of DELE1-EIF2AK1 and/or ISRIB analogues could have therapeutic benefits in PD and related disorders.
