## Supplementary material for "Kinome screening identifies integrated stress response kinase EIF2AK1 / HRI as a negative regulator of PINK1 mitophagy signaling": Table S1

### Sheet: Sheet1
Gene Symbol/Control	Average of pRab8a	Average of Total Rab8a	pRab8a/Total Rab8a	pRab8a ratio/NT	Average of PINK1	Average of GAPDH	PINK1/GAPDH	PINK1 ratio/NT	Total Screen Average	pRab8a ratio/NT	PINK1 ratio/NT	Gene Symbol/Control	pRab8a ratio/NT	Gene Symbol/Control	PINK1 ratio/NT
UN	15.535	11700	0.00132778	0.0088864	159.5	5240	0.0304389	0.150418	UN	0.0479635	0.161082	UN	0.0479635	UN	0.161082
OA	1400	8575	0.163265	1.09268	1830	5445	0.336088	1.66082	OA	1.10389	1.11022	PINK1	0.158719	PINK1	0.271939
MOCK	1495	9040	0.165376	1.10681	1865	7070	0.263791	1.30356	MOCK	1.05709	1.03912	TAF1	0.633478	CHEK1	0.416781
NT	1025	6860	0.149417	1	1285	6350	0.202362	1	PINK1	0.158719	0.271939	CDK20	0.636462	MARK2	0.443133
PINK1	186	9605	0.0193649	0.129603	373	6415	0.058145	0.287331				TAF1L	0.637678	CDKL3	0.444392
CIT	1645	9850	0.167005	1.11771	1810	6930	0.261183	1.29067				GSK3B	0.648778	PRKAA2	0.456902
CDC432BPG	1545	9145	0.168945	1.13069	1770	7310	0.242134	1.19654				BRDT	0.675709	STK11	0.463369
GRK4	1750	10090	0.173439	1.16077	1960	6880	0.284884	1.40779				PLK1	0.675984	MARK1	0.478922
NT	1147.5	6155	0.186434	1	1158.5	5065	0.228727	1				ALPK2	0.706191	NUAK1	0.484695
MAST1	2335	13700	0.170438	0.914201	2040	7425	0.274747	1.2012				BRD2	0.728838	NUAK2	0.484707
MAST3	2210	13700	0.161314	0.865261	2150	8025	0.267913	1.17132				MYLK3	0.731329	CAMK1D	0.485524
MAST2	1550	9145	0.169492	0.909124	1710	7860	0.217557	0.951167				PDPK1	0.736231	PASK	0.502609
MAST4	2145	13500	0.158889	0.852254	1615	8460	0.190898	0.834614				CSNK2A1	0.736395	MAP3K12	0.525173
MASTL	1705	10015	0.170245	0.913164	1595	8400	0.189881	0.830166				LATS1	0.743274	TGFBR2	0.567218
LATS1	1455	10500	0.138571	0.743274	1255	8315	0.150932	0.65988				HIPK1	0.744897	BRDT	0.576688
STK38	2040	10100	0.20198	1.08339	1865	8400	0.222024	0.970695				RIOK2	0.74515	TTK	0.580409
NT	1067.5	5595	0.190795	1	1099.5	5685	0.193404	1				IKBKB	0.747641	PRKX	0.592981
TRIM24	1720	10310	0.166828	0.874384	1540	6705	0.229679	1.18756				TNNI3K	0.749605	BMPR1A	0.599851
STK38L	1405	9115	0.154142	0.807889	1275	5570	0.228905	1.18356				SIK3	0.758239	MOS	0.622088
LATS2	1505	7780	0.193445	1.01389	1395	5470	0.255027	1.31863				BRAF	0.758512	ALPK2	0.624801
PKN3	1290	7750	0.166452	0.872409	1355	5845	0.231822	1.19864				DYRK1A	0.761237	ULK2	0.64365
RPS6KC1	1239.5	8395	0.147647	0.773852	995.5	6035	0.164954	0.852902				CSNK1A1L	0.769262	CAMK2B	0.644106
UN	4.645	9130	0.000508762	0.00423134	93.35	7670	0.0121708	0.0679095				CAMK2D	0.771655	AURKB	0.651497
OA	726	5255	0.138154	1.14902	1000	7310	0.136799	0.763298				IRAK2	0.771968	ULK1	0.652159
MOCK	830.5	6575	0.126312	1.05053	1135	8350	0.135928	0.75844				CDK10	0.773056	TAF1L	0.652686
NT	965.5	8030	0.120237	1	1380	7700	0.179221	1				RPS6KC1	0.773852	ACVRL1	0.654893
PINK1	50.35	9590	0.00525026	0.0436661	143	7760	0.0184278	0.102822				AKT3	0.774788	PRKCG	0.655452
RPS6KL1	892.5	7970	0.111982	0.931351	1380	7405	0.186361	1.03984				IRAK1	0.777111	TAF1	0.656624
SGK494	1125	8375	0.134328	1.1172	1395	8250	0.169091	0.943478				CSNK1A	0.780242	LATS1	0.65988
COQ8A	813	7475	0.108763	0.904571	1145	6870	0.166667	0.929952				CDK17	0.781925	CLK3	0.662037
NT	1055	6985	0.151038	1	1115	7035	0.158493	1				WEE1	0.783406	MAP2K5	0.668181
COQ8B	975.5	7670	0.127184	0.842065	915.5	6640	0.137877	0.86992				PBK	0.783471	HIPK1	0.671141
ADCK1	836	6775	0.123395	0.816979	761.5	6395	0.119077	0.751309				VRK3	0.788751	PRKCB	0.677926
ADCK5	888.5	6295	0.141144	0.934492	889	6290	0.141335	0.891744				DAPK1	0.795621	RIPK2	0.684205
ADCK2	957.5	7545	0.126905	0.840221	903	7150	0.126294	0.79684				MAP3K8	0.796462	TNNI3K	0.689784
ALPK3	882.5	6570	0.134323	0.889331	1205	7625	0.158033	0.997095				MAPK12	0.801242	CSNK1D	0.695671
ALPK1	950.5	7275	0.130653	0.865034	1030	7760	0.132732	0.837461				DYRK1B	0.802772	STK10	0.698905
ALPK2	712.5	6680	0.106662	0.706191	610.5	6165	0.0990268	0.624801				TSSK6	0.803189	ACVR1B	0.700527
NT	1145	8150	0.140491	1	1210	8115	0.149107	1				STK38L	0.807889	CAMK2A	0.701684
TRPM6	949.5	7770	0.122201	0.869813	1150	8000	0.14375	0.964075				FASTK	0.809423	BRSK1	0.703011
BCR	1013.5	8325	0.121742	0.866546	1290	8300	0.155422	1.04235				CDK4	0.812256	PRKAA1	0.711765
BRDT	721	7595	0.0949309	0.675709	718	8350	0.085988	0.576688				ADCK1	0.816979	MAP2K7	0.712551
BRD3	942.5	7895	0.119379	0.849731	1045	8345	0.125225	0.839833				CDK5	0.81717	PRKACG	0.714481
FASTK	742	6525	0.113716	0.809423	1004.5	8305	0.120951	0.811173				BCKDK	0.82135	DAPK3	0.716415
UN	13.26	0.00138413	0.015963		100.1	274.5	0.364663	0.184322				ICK	0.824373	RIPK3	0.719674
OA	501	0.0989141	1.14076		497.5	251	1.98207	1.00186				NEK6	0.825157	SRPK2	0.719931
MOCK	445	0.0859073	0.990756		449.5	229.5	1.95861	0.989994				MAPK3	0.825656	GSK3A	0.724449
NT	411	0.0867089	1		458	231.5	1.9784	1				MKNK1	0.827102	CSNK1A	0.728294
PINK1	28.4	0.00462918	0.0533876		79.15	213	0.371596	0.187826				IRAK4	0.828136	PDPK1	0.730121
STK19	264	0.0766328	0.883794		345.5	215.5	1.60325	0.810375				PRKAA1	0.829523	MAP3K6	0.730281
RPS6KB2	418.5	0.0911765	1.05152		415	213.5	1.94379	0.982507				CDK16	0.831123	CDC7	0.730384
HSPB8	357.5	0.0733333	0.845742		432	269	1.60595	0.81174				NEK5	0.831873	STK33	0.731239
NT	322.5	0.0920114	1		305	170	1.79412	1				MAP3K5	0.831959	NPR2	0.734809
BCKDK	280	0.0755735	0.82135		290	182.5	1.58904	0.885695				NEK11	0.832354	STK26	0.738478
PDK1	550	0.121145	1.31663		325	217	1.4977	0.834781				MAP3K20	0.83833	CDKL4	0.739135
PDK2	591.5	0.105249	1.14387		384	234	1.64103	0.91467				ADCK2	0.840221	NEK3	0.739329
PDK3	494	0.0926829	1.0073		338.5	219	1.54566	0.861517				VRK1	0.840783	AURKC	0.743539
SMG1	455.5	0.0985931	1.07153		382.5	210	1.82143	1.01522				TAOK3	0.841317	MAPK1	0.744234
TRAP	479	0.0895327	0.973061		442	228	1.9386	1.08053				COQ8B	0.842065	SLK	0.744726
RIOK1	394	0.0822547	0.893962		337.5	188.5	1.79045	0.997956				CAMK1G	0.843855	UHMK1	0.745749
NT	525.5	0.0940913	1		399.5	221	1.80769	1				HSPB8	0.845742	MYLK3	0.745816
RIOK2	437.5	0.0701122	0.74515		327	225	1.45333	0.803972				TTN	0.848025	MAPK15	0.748514
RIOK3	601	0.0933955	0.992605		430.5	221	1.94796	1.0776				SLK	0.84954	RPS6KA3	0.750774
TRIM28	596	0.0903715	0.960466		425	220	1.93182	1.06867				BRD3	0.849731	ADCK1	0.751309
TAF1	377	0.0596047	0.633478		282.5	238	1.18697	0.656624				STK40	0.851381	BRSK2	0.752452
TAF1L	418.5	0.06	0.637678		328	278	1.17986	0.652686				MAST4	0.852254	MAP4K3	0.755608
UN	18.8	0.00194416	0.0288344		83.45	224	0.372545	0.246843				AURKA	0.854177	AAK1	0.760021
OA	450	0.0793651	1.17709		337	163.5	2.06116	1.3657				CLK3	0.855737	TGFBR1	0.760761
MOCK	460.5	0.0707917	1.04993		276.5	165.5	1.67069	1.10698				PRAG1	0.859104	DAPK1	0.768607
NT	415	0.0674249	1		286	189.5	1.50923	1				PRKCB	0.859382	CAMK2D	0.768832
PINK1	38.7	0.00510218	0.075672		57.2	166	0.344578	0.228313				STK10	0.859555	CLK1	0.769741
TRIM33	434.5	0.076699	1.13755		315.5	170	1.85588	1.22968				VRK2	0.860071	BMP2K	0.77185
HUNK	465	0.0647182	0.959856		293	171	1.71345	1.13531				SCYL1	0.860201	RIPK1	0.77219
CMKV	387.5	0.0591152	0.876756		257.5	169	1.52367	1.00956				BMPR1A	0.861531	STK25	0.773311
NT	472.5	0.076087	1		338	173	1.95376	1				CSNK1G2	0.862426	PRAG1	0.774716
CASK	459	0.0702372	0.923117		309.5	164	1.8872	0.965931				NEK4	0.864542	MAP3K20	0.777437
DCLK1	475	0.0757576	0.995671		372.5	198.5	1.87657	0.960495				ALPK1	0.865034	NPR1	0.777491
TTN	416.5	0.0645236	0.848025		300.5	188	1.5984	0.818118				MAST3	0.865261	IKBKB	0.777991
MYLK3	382	0.0556446	0.731329		280.5	192.5	1.45714	0.745816				PAK4	0.86573	CAMK2G	0.780983
BRD4	439	0.0667173	0.876856		299	170	1.75882	0.900226				BCR	0.866546	SNRK	0.786967
MYLK4	386.5	0.066012	0.867586		279.5	173.5	1.61095	0.82454				SPEG	0.866575	SIK3	0.791586
PSKH1	440.5	0.0756223	0.993893		333.5	181	1.84254	0.943076				TSSK2	0.867118	CHEK2	0.796625
NT	488	0.144807	1		331.5	779	0.425546	1				MYLK4	0.867586	ADCK2	0.79684
PSKH2	603	0.138144	0.953989		366.5	734	0.499319	1.17336				MAP2K7	0.868167	RIOK2	0.803972
STK40	521.5	0.123286	0.851381		303.5	744.5	0.407656	0.957961				TAOK2	0.868173	MAP3K12	0.804337
TRIB1	537.5	0.125878	0.869282		366.5	705	0.519858	1.22163				NPR1	0.869277	LRRK1	0.804439
TRIB2	559	0.153151	1.05762		379.5	699.5	0.54253	1.27491				TRIB1	0.869282	STK35	0.805246
TRIB3	471.5	0.168996	1.16704		272.5	706	0.385977	0.907018				STK17B	0.869352	PNCK	0.805907
UN	18.655	0.00821806	0.0122097		190.5	13950	0.0136559	0.0988611				TRPM6	0.869813	MAPK14	0.80815
OA	825.5	0.793369	1.17872		1990	12500	0.1592	1.15252				PDIK1L	0.869865	STK24	0.809643
MOCK	1080	0.821293	1.22021		1975	13700	0.144161	1.04364				STK24	0.870705	STK19	0.810375
NT	875	0.673077	1		1775	12850	0.138132	1				PKN3	0.872409	FASTK	0.811173
PINK1	33.7	0.0152144	0.0226043		219	13600	0.0161029	0.116576				MAP2K2	0.872571	HSPB8	0.81174
OBSCN	964	0.711439	1.057		1970	11550	0.170563	1.23478				MAP3K14	0.873012	PRKACB	0.813764
SPEG	784.5	0.583271	0.866575		1695	12950	0.130888	0.947556				PNCK	0.87416	ULK3	0.81581
TRIO	1165	0.695522	1.03335		2190	16650	0.131532	0.952214				TRIM24	0.874384	TTN	0.818118
NT	782	0.6256	1		1675	16600	0.100904	1				TESK2	0.876146	BRAF	0.818172
TSSK6	1015	0.502475	0.803189		1890	16200	0.116667	1.15622				CMKV	0.876756	RIPK4	0.81959
CSNK1A1L	1001	0.48125	0.769262		1870	16000	0.116875	1.15828				BRD4	0.876856	RAF1	0.821069
CSNK1E	905	0.580873	0.928505		2225	15450	0.144013	1.42723				STK32B	0.877093	GUCY2D	0.821807
VRK1	860	0.525994	0.840783		1855	14400	0.128819	1.27666				GSG2	0.878836	CDK111A	0.822462
VRK3	752.5	0.493443	0.788751		1660	13050	0.127203	1.26064				CSNK1G3	0.878919	MYLK4	0.82454
CDK20	653	0.398171	0.636462		1365	12600	0.108333	1.07363				ARAF	0.878947	AURKA	0.826445
CDK1	747.5	0.555762	0.888366		1760	15300	0.115033	1.14003				LRRK1	0.879235	MASTL	0.830166
NT	484.5	0.635827	1		1083	10295	0.105197	1				CDK11B	0.879809	CSNK1G1	0.831224
CDK10	1044.5	0.491529	0.773056		1930	13750	0.140364	1.3343				GSK3A	0.881304	DAPK2	0.834174
CDK8	945.5	0.585449	0.920768		1835	11200	0.163839	1.55746				EIF2AK3	0.88283	MAST4	0.834614
CDK11B	1130	0.559406	0.879809		2125	12900	0.164729	1.56591				SCYL3	0.883013	PDK1	0.834781
BRD2	1045	0.463415	0.728838		1850	13200	0.140152	1.33228				NEK10	0.883073	ILK	0.83522
CDK13	940	0.614379	0.966268		2245	12550	0.178884	1.70048				STK19	0.883794	ALPK1	0.837461
UN	43.15	0.00854455	0.035743		130.5	14000	0.00932143	0.089179				PEAK1	0.884669	BRD3	0.839833
OA	709.5	0.235714	0.986025		1335	10650	0.125352	1.19926				CAMKK1	0.885182	RPS6KA6	0.840412
MOCK	964	0.247497	1.03531		1455	11950	0.121757	1.16486				SCYL2	0.8854	CSNK1G2	0.841819
NT	759	0.239055	1		1155	11050	0.104525	1				CDK9	0.886758	MKNK1	0.844678
PINK1	51.8	0.0156024	0.065267		118.5	10455	0.0113343	0.108436				PASK	0.887899	ICK	0.844817
CDK12	754.5	0.28153	1.17768		1510	10850	0.139171	1.33146				CAMKK2	0.888023	PIM2	0.845273
CDK16	755	0.198684	0.831123		1540	12150	0.126749	1.21262				SGK1	0.888203	MAP4K2	0.846721
CDK17	486	0.186923	0.781925		1037.5	11610	0.0893626	0.854941				CDK1	0.888366	IRAK1	0.849312
NT	589	0.133409	1		1039.5	10370	0.100241	1				ALPK3	0.889331	NEK1	0.849942
CDK18	651.5	0.153114	1.1477		985.5	9280	0.106196	1.05941				NPR2	0.890303	ANKK1	0.851396
CDK14	730	0.163494	1.22551		1055	9670	0.1091	1.08838				CLK4	0.890438	RPS6KC1	0.852902
CDK15	566.5	0.146194	1.09583		999	10115	0.0987642	0.985267				AMHR2	0.89232	CSNK1G3	0.85384
CDK111A	736	0.163737	1.22734		927.5	11250	0.0824444	0.822462				RIOK1	0.893962	CDK17	0.854941
CDKL5	606	0.142087	1.06505		1200	11650	0.103004	1.02757				IRAK3	0.894171	IRAK3	0.855792
CDKL2	955.5	0.153989	1.15426		1580	13950	0.113262	1.12989				MOK	0.894302	KSR1	0.857389
CDKL3	1271.5	0.167083	1.25241		1949	14950	0.130368	1.30054				CAMK4	0.894403	DYRK4	0.859296
NT	589	2	1		434.5	21150	0.0205437	1				MAP3K12	0.894767	PDK3	0.861517
CDKL4	540	1.95652	0.978261		420.5	22100	0.0190271	0.926178				CHUK	0.89488	GUCY2	0.862325
DYRK4	459.5	2.00655	1.00328		386.5	20450	0.0188998	0.919977				CAMK2B	0.896259	PAK5	0.865297
MAPK4	531.5	2.04423	1.02212		454	22100	0.020543	0.999964				GUCY2D	0.896692	SRPK3	0.869513
MAPK6	464.5	2.02838	1.01419		410	21700	0.018894	0.919697				MAPK7	0.896788	COQ8B	0.86992
MAPK14	497.5	1.95098	0.97549		344.5	20750	0.0166024	0.80815				STK35	0.897968	CAMK1G	0.872742
UN	50.95	0.00609085	0.0323229		179	1970	0.0908629	0.229274				CDK2	0.898209	OXSR1	0.873966
OA	838	0.20439	1.08466		784	1620	0.483951	1.22115				GRK1	0.898423	BMPR1B	0.875687
MOCK	840.5	0.205501	1.09055		741.5	1695	0.437463	1.10385				NUAK2	0.899093	MAP3K7	0.878228
NT	766	0.188438	1		644	1625	0.396308	1				DYRK2	0.899413	GUCY2F	0.878618
PINK1	137	0.0277609	0.147321		193.5	1610	0.120186	0.303265				MAP3K1	0.899671	NIM1K	0.879517
STKLD1	687	0.172613	0.916021		605	1495	0.404682	1.02113				SNRK	0.900286	TSSK2	0.885538
PKDCC	811.5	0.196014	1.04021		702.5	1640	0.428354	1.08086				HIPK3	0.900438	BCKDK	0.885695
DSTYK	819	0.194768	1.03359		751	1475	0.509153	1.28474				COQ8A	0.904571	DYRK1B	0.88658
NT	589	0.0547907	1		654	19500	0.0335385	1				DAPK3	0.904807	STK32A	0.888187
PXK	691	0.0550598	1.00491		698.5	17700	0.0394633	1.17666				MAPK11	0.90588	STK17B	0.888471
TBCK	710	0.0589212	1.07539		703.5	16200	0.0434259	1.29481				MAPK15	0.906539	ARAF	0.889549
STK36	689.5	0.0602183	1.09906		656.5	15350	0.0427687	1.27521				TNIK	0.906603	HIPK4	0.890352
ULK4	804.5	0.0593727	1.08363		731	18600	0.0393011	1.17182				CDKL4	0.906658	ADCK5	0.891744
PKMYT1	643.5	0.0605932	1.1059		627.5	17500	0.0358571	1.06913				MAST2	0.909124	STRADA	0.892359
WNK4	736.5	0.0584524	1.06683		701	21900	0.0320091	0.954401				PIM2	0.90986	TSSK3	0.89571
GUCY2	603	0.0602699	1.1		549.5	19000	0.0289211	0.862325				CHEK2	0.909946	MARK4	0.896223
NT	733	0.198376	1		761.5	1710	0.445322	1				PRKCI	0.910754	CLK2	0.897212
GUCY2F	778.5	0.195358	0.984783		694.5	1775	0.391268	0.878618				STK25	0.911939	TLK2	0.897368
GUCY2D	756	0.177882	0.896692		699	1910	0.365969	0.821807				MAP4K1	0.912753	STK32C	0.898247
NPR1	691.5	0.172444	0.869277		666.5	1925	0.346234	0.777491				MASTL	0.913164	MAP3K3	0.898787
NPR2	683.5	0.176615	0.890303		643	1965	0.327226	0.734809				STK3	0.913768	BRD4	0.900226
MAP3K6	676.5	0.198678	1.00152		580.5	1785	0.32521	0.730281				DYRK3	0.913917	PRPF4B	0.905298
UN	-3.5	-0.000470746	-0.00267808		90	26200	0.00343511	0.255322				MAST1	0.914201	TRIB3	0.907018
OA	660.5	0.172229	0.979816		345.5	22600	0.0152876	1.13628				SIK2	0.914877	MELK	0.912865
MOCK	605	0.163073	0.927723		304.5	20050	0.015187	1.12881				STKLD1	0.916021	PDK2	0.91467
NT	537	0.175777	1		241.5	17950	0.013454	1				NEK2	0.916998	TLK1	0.914794
PINK1	126	0.0254289	0.144665		82.8	20700	0.004	0.297308				PLK3	0.917642	IRAK4	0.91664
MAP3K7	478.5	0.162203	0.922777		218	18450	0.0118157	0.878228				STK33	0.917772	MAP3K21	0.917368
IRAK4	468	0.145568	0.828136		248.5	20150	0.0123325	0.91664				MYO3B	0.920635	PRKG2	0.917554
MAP3K8	546	0.14	0.796462		275.5	21950	0.0125513	0.932899				CDK8	0.920768	CDK3	0.918467
NT	331.5	0.123006	1		259.5	20700	0.0125362	1				MAPK9	0.922575	CAMK4	0.918842
MAP3K2	393	0.138624	1.12698		222	16150	0.0137461	1.09651				MAP3K7	0.922777	MAPK6	0.919697
MAP3K4	514.5	0.144726	1.17658		276.5	18400	0.0150272	1.1987				ILK	0.922784	AMHR2	0.919745
STK39	624	0.160825	1.30746		281.5	21350	0.013185	1.05175				CAMK2G	0.922791	PDIK1L	0.919913
NRK	869.5	0.168182	1.36727		372.5	27550	0.0135209	1.07854				CASK	0.923117	DYRK4	0.919977
MYO3A	667.5	0.178238	1.44902		345	23300	0.0148069	1.18113				RAF1	0.923542	PLK4	0.925172
STRADB	558	0.174648	1.41984		271.5	22950	0.0118301	0.94367				DAPK2	0.925066	CDKL4	0.926178
STRADA	510	0.148041	1.20353		254.5	22750	0.0111868	0.892359				TESK1	0.925155	PEAK1	0.927171
NT	808.5	0.188681	1		412.5	24800	0.0166331	1				TGFBR1	0.927165	GAK	0.929142
MAP2K3	746.5	0.180097	0.9545		416	21500	0.0193488	1.16328				CSNK1E	0.928505	SGK1	0.92941
MAP3K14	635	0.164721	0.873012		394.5	20450	0.019291	1.1598				SRPK2	0.929519	COQ8A	0.929952
IRAK3	577	0.168713	0.894171		297.5	20900	0.0142344	0.855792				RPS6KL1	0.931351	TAOK3	0.930417
LIMK2	842.5	0.191477	1.01482		386	21550	0.0179118	1.07688				ADCK5	0.934492	MTOR	0.931185
TESK2	529	0.165313	0.876146		314.5	20100	0.0156468	0.940703				NLK	0.935686	RPS6KA1	0.931684
LRRK1	681	0.165895	0.879235		332.5	24850	0.0133803	0.804439				PIK3R4	0.937091	MAP3K8	0.932899
TNNI3K	512	0.141436	0.749605		257	22400	0.0114732	0.689784				MAP4K5	0.937835	PRKD3	0.940243
UN	17.015	0.00119404	0.00940177		140.5	25800	0.00544574	0.3117				PAK2	0.93921	TESK2	0.940703
OA	1610	0.182851	1.43976		505.5	24300	0.0208025	1.19068				CAMK2A	0.939571	ATM	0.94133
MOCK	1520	0.173022	1.36237		526.5	27000	0.0195	1.11613				NEK3	0.940844	MARK3	0.941705
NT	1190	0.127001	1		528.5	30250	0.0174711	1				NRBP1	0.942791	PSKH1	0.943076
PINK1	113.55	0.0120541	0.0949137		107.15	30900	0.00346764	0.198479				TSSK1B	0.944014	SGK494	0.943478
ILK	906.5	0.117195	0.922784		411.5	28200	0.0145922	0.83522				MAPK13	0.946612	STRADB	0.94367
MAP3K12	875	0.113636	0.894767		400.5	28500	0.0140526	0.804337				MARK2	0.947107	SGK3	0.946164
MAP3K21	1060	0.141522	1.11434		468	29200	0.0160274	0.917368				CDKL1	0.947392	CDKL1	0.947176
NT	892.5	0.111284	1		533.5	30100	0.0177243	1				BMPR1B	0.947905	CSNK2A2	0.947279
KSR1	991	0.112168	1.00794		444.5	29250	0.0151966	0.857389				MAP3K10	0.948142	SBK3	0.94753
CDC7	1240	0.132976	1.19492		439.5	33950	0.0129455	0.730384				RPS6KA2	0.949216	SPEG	0.947556
KSR2	1110	0.139798	1.25623		493.5	28700	0.0171951	0.970147				MINK1	0.950021	CDK4	0.947581
RIPK3	847	0.110574	0.993621		449	35200	0.0127557	0.719674				PAK1	0.950092	GSK3B	0.949329
RIPK4	914.5	0.111797	1.00461		491	33800	0.0145266	0.81959				MAPK14	0.950401	ERN2	0.949611
ANKK1	929.5	0.105805	0.950766		501	33200	0.0150904	0.851396				ANKK1	0.950766	MAST2	0.951167
BMPR1A	674	0.0958748	0.861531		336.5	31650	0.0106319	0.599851				POMK	0.951208	TRIO	0.952214
NT	712	0.0940555	1		409.5	28900	0.0141696	1				PIM1	0.951439	WNK4	0.954401
ACVR1C	772.5	0.0939781	0.999177		420.5	28550	0.0147285	1.03945				MAP3K12	0.952045	STK40	0.957961
ACVR2B	877	0.109762	1.16699		433	25550	0.0169472	1.19603				HIPK2	0.952596	CDK5	0.958877
AMHR2	741.5	0.0839276	0.89232		382.5	29350	0.0130324	0.919745				PSKH2	0.953989	TAOK2	0.960411
MLKL	1045	0.121159	1.28817		448	32150	0.0139347	0.983424				PRPF4B	0.954311	DCLK1	0.960495
MAP3K12	462.5	0.089545	0.952045		222.5	29900	0.00744147	0.525173				MAP2K3	0.9545	PHKG1	0.960685
TGFBR2	443.5	0.0998874	1.062		237.5	29550	0.00803723	0.567218				STK31	0.954725	GRK1	0.962301
UN	71	0.00672986	0.135213		50.85	5895	0.00862595	0.227134				TPS3RK	0.954876	TRPM6	0.964075
OA	342	0.0522137	1.04905		344.5	9465	0.0363973	0.958392				RPS6KA1	0.956027	IRAK2	0.964489
MOCK	297.5	0.0503384	1.01137		322	9010	0.0357381	0.941035				NIM1K	0.956152	MAPK9	0.964736
NT	328	0.0497724	1		353	9295	0.0379774	1				MAPKAPK3	0.956419	CASK	0.965931
PINK1	129.5	0.0154627	0.310668		111.9	8410	0.0133056	0.350355				HUNK	0.959856	STK32B	0.96691
ROCK1	369.5	0.0530129	1.06511		377	6995	0.0538956	1.41915				TRIM28	0.960466	MAPK13	0.968304
AKT1	403.5	0.0554639	1.11435		363.5	7130	0.0509818	1.34242				AURKB	0.960934	KSR2	0.970147
AKT2	346	0.0523054	1.05089		341	7585	0.0449572	1.18379				MAP2K4	0.961111	STK38	0.970695
AKT3	263	0.038563	0.774788		290	6310	0.0459588	1.21016				CHEK1	0.963122	PRKDC	0.972253
NT	321	0.0470674	1		329	7525	0.0437209	1				HIPK4	0.963292	BUB1	0.974079
DMPK	425	0.0546976	1.16211		312.5	6470	0.0482998	1.10473				PRKCA	0.963524	RPS6KA4	0.975246
GRK3	366	0.0557078	1.18357		295.5	5930	0.0498314	1.13976				RIPK1	0.964248	PRKCH	0.976055
GRK5	321	0.051074	1.08512		316.5	6245	0.0506805	1.15918				CDK13	0.966268	TAOK1	0.976485
GRK6	315.5	0.050159	1.06568		324	6555	0.0494279	1.13053				PRKX	0.966367	TRPM7	0.977248
GRK1	307	0.0422865	0.898423		272	6465	0.0420727	0.962301				TTBK1	0.967788	MYLK2	0.977556
GRK7	312	0.0478161	1.01591		285	6015	0.0473815	1.08373				IKBKE	0.969191	RPS6KA2	0.981812
PDPK1	179.5	0.0346525	0.736231		203.5	6375	0.0319216	0.730121				PAK3	0.969345	TSSK1B	0.98233
NT	328	0.0553586	1		288.5	4710	0.0612527	1				TAOK1	0.971605	RPS6KB2	0.982507
PRKACA	270	0.0544904	0.984316		268.5	3895	0.0689345	1.12541				TRAP	0.973061	MLKL	0.983424
ROCK2	444	0.0591212	1.06797		372	5555	0.0669667	1.09329				AURKC	0.974778	GRK2	0.984623
PRKACB	403.5	0.0552361	0.997787		322	6460	0.0498452	0.813764				MAP2K6	0.975449	CDK15	0.985267
PRKACG	364.5	0.0577197	1.04265		296.5	6775	0.0437638	0.714481				MAPK14	0.97549	SIK2	0.987776
PRKX	371	0.0534968	0.966367		275.5	7585	0.0363217	0.592981				CDKL4	0.978261	STK16	0.991382
PRKCB	328.5	0.0475742	0.859382		280.5	6755	0.0415248	0.677926				PRKD3	0.978265	MAPK12	0.993666
PRKCG	308.5	0.0550893	0.995134		271	6750	0.0401481	0.655452				MAP4K4	0.98021	ERN1	0.995843
UN	122	0.0145325	0.0614093		545	236.5	2.30444	0.205156				LRRK2	0.981167	ALPK3	0.997095
OA	1200	0.228571	0.965866		3660	265	13.8113	1.22957				PRKCH	0.981964	RIOK1	0.997956
MOCK	1145	0.236082	0.997605		3200	280.5	11.4082	1.01563				ERN1	0.98272	RPS6KB1	0.99839
NT	904	0.236649	1		2825	251.5	11.2326	1				CDK6	0.982819	TSSK4	0.99915
PINK1	476.5	0.0705926	0.298301		1325	236.5	5.60254	0.498775				PLK4	0.984063	TBK1	0.999645
PRKCQ	1265	0.232965	0.984432		3330	242	13.7603	1.22503				PRKACA	0.984316	MAPK4	0.999964
PRKCE	1330	0.238565	1.0081		3460	280	12.3571	1.10011				PRKCQ	0.984432	NT	1
PRKCH	1220	0.232381	0.981964		3015	275	10.9636	0.976055				MAK	0.984502	MYO3B	1.00364
PRKCI	1089.5	0.215529	0.910754		3345	282.5	11.8407	1.05414				GUCY2F	0.984783	MOK	1.00477
NT	278	0.179355	1		231.5	504	0.459325	1				SBK3	0.985238	MAP3K7	1.00481
PRKCZ	340	0.20059	1.1184		267	476.5	0.560336	1.21991				DCLK2	0.985348	MAP2K4	1.00632
PRKCG1	328	0.187966	1.04801		227	467	0.486081	1.05825				PAK5	0.985608	PAK4	1.00703
EEF2K	487.5	0.267857	1.49345		264.5	525	0.50381	1.09685				RPS6KA6	0.986425	CMKV	1.00956
PRKG2	396	0.183759	1.02455		220	522	0.421456	0.917554				MYLK	0.986538	CSNK2A1	1.01103
PKN1	419	0.211083	1.1769		274.5	522.5	0.525359	1.14376				SRPK3	0.986966	WEE1	1.01122
PKN2	318	0.18651	1.0399		276.5	558.5	0.495076	1.07783				SRPK1	0.987376	STK3	1.01238
RPS6KA4	311	0.186787	1.04144		241	538	0.447955	0.975246				CAMK1	0.987578	SMG1	1.01522
NT	1105	0.225971	1		3445	293.5	11.7376	1				PRKCD	0.98968	RPS6KA5	1.01551
RPS6KA5	1160	0.230387	1.01954		3415	286.5	11.9197	1.01551				CLK1	0.990187	HIPK3	1.01586
RPS6KB1	1061	0.229405	1.0152		3375	288	11.7188	0.99839				RIPK2	0.990604	MAP2K6	1.01776
RPS6KA1	997	0.216035	0.956027		2980	272.5	10.9358	0.931684				STK11	0.990989	CAMK1	1.01838
RPS6KA2	1095	0.214496	0.949216		3100	269	11.5242	0.981812				GAK	0.991522	ATR	1.01965
RPS6KA3	1215	0.233429	1.033		3005	341	8.81232	0.750774				RIOK3	0.992605	STKLD1	1.02113
RPS6KA6	1090	0.222904	0.986425		3275	332	9.86446	0.840412				RIPK3	0.993621	SCYL1	1.02387
SGK1	991.5	0.200709	0.888203		3060	280.5	10.9091	0.92941				BUB1B	0.993704	MAPK3	1.02444
UN	172	0.05504	0.0845781		211	4035	0.0522924	0.108881				PSKH1	0.993893	CDK2	1.02505
OA	1560	0.712329	1.09461		1945	3905	0.498079	1.03708				PRKAA2	0.994	PRKCA	1.02695
MOCK	1500	0.692841	1.06467		1805	3575	0.504895	1.05127				PRKCG	0.995134	CDKL5	1.02757
NT	1500	0.650759	1		1765	3675	0.480272	1				RNASEL	0.995378	MAPK4	1.02863
PINK1	536	0.158112	0.242966		800	3980	0.201005	0.418523				MAP3K9	0.995415	ACVR1	1.02933
MTOR	1375	0.675676	1.03829		1610	3600	0.447222	0.931185				DCLK1	0.995671	STK17A	1.03027
SGK2	1385	0.742627	1.14117		1855	3505	0.529244	1.10197				MARK3	0.996956	MKNK2	1.03251
SGK3	1365	0.6825	1.04878		1595	3510	0.454416	0.946164				MELK	0.997384	POMK	1.03783
STK32B	1250	0.570776	0.877093		1760	3790	0.46438	0.96691				PRKACB	0.997787	MYLK	1.03817
NT	1086.5	0.452708	1		1590	2935	0.541738	1				ACVR1C	0.999177	MOCK	1.03912
STK32A	1024	0.486461	1.07456		1405	2920	0.481164	0.888187				ACVR1	0.999287	ACVR1C	1.03945
STK32C	1240	0.492063	1.08693		1545	3175	0.486614	0.898247				NT	1	RPS6KL1	1.03984
TRPM7	1290	0.463196	1.02317		1710	3230	0.529412	0.977248				MAP3K6	1.00152	BCR	1.04235
PDK4	1460	0.555133	1.22625		1885	3195	0.589984	1.08906				DYRK4	1.00328	MAPKAPK3	1.04262
ATM	1185	0.48866	1.07941		1665	3265	0.509954	0.94133				LIMK1	1.00343	PBK	1.04573
ATR	1160	0.477366	1.05447		1740	3150	0.552381	1.01965				MARK4	1.00437	SCYL3	1.04768
PRKDC	1250	0.664894	1.4687		1775	3370	0.526706	0.972253				RIPK4	1.00461	STK4	1.0482
NT	314.5	0.0346748	1		425	1910	0.222513	1				PXK	1.00491	STK39	1.05175
CAMK4	352	0.0310132	0.894403		459	2245	0.204454	0.918842				EIF2AK2	1.00665	PRKCI	1.05414
PRKCA	436	0.03341	0.963524		537	2350	0.228511	1.02695				PDK3	1.0073	MAP3K1	1.05582
CAMK1	645.5	0.034244	0.987578		583.5	2575	0.226602	1.01838				KSR1	1.00794	MAP3K9	1.05623
CAMK1G	455	0.0292605	0.843855		435	2240	0.194196	0.872742				PRKCE	1.0081	CDK6	1.05753
PNCK	389.5	0.0303113	0.87416		425	2370	0.179325	0.805907				STK16	1.00934	ACVR2A	1.05786
CAMK2A	338.5	0.0325794	0.939571		420	2690	0.156134	0.701684				MAP3K3	1.01054	PRKCG1	1.05825
CAMK2B	298.5	0.0310776	0.896259		418.5	2920	0.143322	0.644106				CDKL3	1.01213	CDK18	1.05941
UN	25.85	0.00145634	0.0339642		85.35	875.5	0.0974872	0.193235				CDK3	1.01256	PAK1	1.06139
OA	531.5	0.0428629	0.999632		455.5	888.5	0.512662	1.01618				LATS2	1.01389	CDK7	1.06331
MOCK	513.5	0.0415789	0.969688		466.5	867	0.538062	1.06653				MAPK6	1.01419	PLK3	1.06538
NT	569	0.0428787	1		448.5	889	0.504499	1				DCLK3	1.01427	TRIM28	1.06867
PINK1	122.65	0.00766563	0.178775		141.5	917.5	0.154223	0.305696				GRK2	1.01449	PKMYT1	1.06913
CAMK2D	359	0.0330876	0.771655		329.5	849.5	0.387875	0.768832				LIMK2	1.01482	MAPK11	1.07083
CAMK2G	458	0.039568	0.922791		361.5	917.5	0.394005	0.780983				RPS6KB1	1.0152	BMPR2	1.07346
PRKAA1	594	0.0355689	0.829523		416	1158.5	0.359085	0.711765				GRK7	1.01591	CDK20	1.07363
BRSK2	434	0.0444444	1.03652		391	1030	0.379612	0.752452				NUAK1	1.01716	PIK3R4	1.0752
NT	520.5	0.0395817	1		527	650	0.810769	1				WEE2	1.01734	LIMK2	1.07688
BRSK1	460.5	0.0411161	1.03876		421.5	739.5	0.56998	0.703011				PAK6	1.01885	RIOK3	1.0776
PRKAA2	480	0.0393443	0.994		381	1028.5	0.370442	0.456902				RPS6KA5	1.01954	PKN2	1.07783
CAMK1D	524	0.0412598	1.0424		409	1039	0.393648	0.485524				TEX14	1.0212	MAP4K4	1.0784
CHEK1	406	0.0381221	0.963122		332	982.5	0.337913	0.416781				WNK2	1.02205	NRK	1.07854
STK11	531.5	0.0392251	0.990989		377	1003.5	0.375685	0.463369				MAPK4	1.02212	CDK9	1.08028
MARK2	395.5	0.0374882	0.947107		348.5	970	0.359278	0.443133				TRPM7	1.02317	TRAP	1.08053
MARK1	344.5	0.0407934	1.03061		345	888.5	0.388295	0.478922				PRKG2	1.02455	TESK1	1.08054
NT	669	0.0426115	1		494	1115	0.443049	1				MAPK1	1.02506	MAP3K10	1.08081
MARK3	582	0.0424818	0.996956		407	975.5	0.417222	0.941705				STK26	1.02605	PKDCC	1.08086
MARK4	772.5	0.0427978	1.00437		474.5	1195	0.397071	0.896223				CLK2	1.02769	PAK3	1.08197
MELK	620.5	0.0425	0.997384		455	1125	0.404444	0.912865				MARK1	1.03061	GRK7	1.08373
NIM1K	658	0.040743	0.956152		471.5	1210	0.389669	0.879517				RPS6KA3	1.033	PAK2	1.08519
NUAK1	459	0.0433428	1.01716		335	1560	0.214744	0.484695				TRIO	1.03335	MAP3K11	1.08731
NUAK2	442.5	0.0383117	0.899093		364	1695	0.214749	0.484707				DSTYK	1.03359	CDK14	1.08838
PASK	325	0.0378347	0.887899		324	1455	0.22268	0.502609				MAPK4	1.03616	PDK4	1.08906
UN	16.225	0.00340504	0.0378337		56.25	373	0.150804	0.200369				BRSK2	1.03652	MAP2K2	1.09211
OA	263	0.0961609	1.06845		270	321	0.841121	1.11757				NEK1	1.03745	TNIK	1.0931
MOCK	217.5	0.0875252	0.972502		253.5	324	0.782407	1.03956				MTOR	1.03829	ROCK2	1.09329
NT	211.5	0.09	1		214.5	285	0.752632	1				BRSK1	1.03876	DCLK3	1.09591
PINK1	44.5	0.0152659	0.169621		84.65	343.5	0.246434	0.327429				NRBP2	1.03923	MAP3K2	1.09651
GRK2	210	0.0913043	1.01449		259	349.5	0.741059	0.984623				PKN2	1.0399	EEF2K	1.09685
SIK2	172.5	0.0823389	0.914877		240.5	323.5	0.743431	0.987776				MAPK8	1.04013	PRKCE	1.10011
SIK3	130	0.0682415	0.758239		225.5	378.5	0.595773	0.791586				PKDCC	1.04021	SGK2	1.10197
SIK1	242	0.101895	1.13216		323.5	229	1.41266	1.87697				TLK2	1.04051	DMPK	1.10473
NT	175	0.0951087	1		263	385	0.683117	1				STK17A	1.04107	SRPK1	1.10655
SNRK	205.5	0.085625	0.900286		261	485.5	0.53759	0.786967				RPS6KA4	1.04144	OA	1.11022
STK33	206	0.0872881	0.917772		261	522.5	0.499522	0.731239				CAMK1D	1.0424	MAPK6	1.11193
DAPK1	197.5	0.0756705	0.795621		272.5	519	0.525048	0.768607				PRKACG	1.04265	PIM3	1.114
DAPK3	234.5	0.086055	0.904807		311.5	636.5	0.489395	0.716415				CDK7	1.04304	PIM1	1.11813
DAPK2	194	0.0879819	0.925066		281.5	494	0.569838	0.834174				STK4	1.04318	BUB1B	1.11899
STK17B	169.5	0.0826829	0.869352		254	418.5	0.60693	0.888471				CSNK1G1	1.04491	PLK2	1.11913
STK17A	201	0.0990148	1.04107		297	422	0.703791	1.03027				PRKCG1	1.04801	LRRK2	1.12044
NT	219	0.0857143	1		280.5	368	0.762228	1				SGK3	1.04878	SBK2	1.12124
DCLK3	299.5	0.0869376	1.01427		347.5	416	0.835337	1.09591				TTBK2	1.04901	PRKACA	1.12541
PRKCD	274	0.0848297	0.98968		314.5	339.5	0.926362	1.21533				PLK2	1.04929	LIMK1	1.12658
DCLK2	269	0.0844584	0.985348		283	294.5	0.960951	1.26071				CSNK1D	1.04979	MINK1	1.12681
MAPKAPK3	232	0.0819788	0.956419		255.5	321.5	0.794712	1.04262				AKT2	1.05089	CHUK	1.12889
MAPKAPK5	287	0.0940984	1.09781		281	320	0.878125	1.15205				DYRK4	1.05149	CDKL2	1.12989
MAPKAPK2	269	0.0987156	1.15168		265.5	306	0.867647	1.1383				RPS6KB2	1.05152	GRK6	1.13053
MKNK2	281.5	0.0992945	1.15844		260.5	331	0.787009	1.03251				MAPK10	1.05251	MAP4K5	1.13055
UN	171	0.0325404	0.159422		96.5	10685	0.00903135	0.0846512				ATR	1.05447	NEK5	1.1319
OA	611.5	0.248073	1.21536		877	8050	0.108944	1.02114				OBSCN	1.057	EIF2AK3	1.13304
MOCK	601	0.22594	1.10693		865.5	8045	0.107582	1.00837				MOCK	1.05709	HUNK	1.13531
NT	570.5	0.204114	1		797.5	7475	0.106689	1				TRIB2	1.05762	PLK1	1.13808
PINK1	155	0.0363423	0.178049		136.5	8295	0.0164557	0.15424				TGFBR2	1.062	MAPKAPK2	1.1383
MKNK1	430.5	0.168824	0.827102		688.5	7640	0.0901178	0.844678				ULK3	1.06435	MAP2K1	1.13887
MYLK	442	0.201367	0.986538		880	7945	0.110761	1.03817				WNK1	1.06501	GRK3	1.13976
MYLK2	583.5	0.230632	1.12992		850	8150	0.104294	0.977556				CDKL5	1.06505	CDK1	1.14003
PHKG1	621.5	0.249598	1.22284		924.5	9020	0.102494	0.960685				ROCK1	1.06511	PKN1	1.14376
NT	594.5	0.182642	1		946.5	9755	0.0970272	1				GRK6	1.06568	NEK7	1.14667
PHKG2	740	0.203857	1.11615		1017.5	8430	0.1207	1.24398				TLK1	1.06617	MAPKAPK5	1.15205
PIM1	619.5	0.173773	0.951439		901	8305	0.108489	1.11813				TSSK4	1.0664	IKBKE	1.15448
PRKD2	884.5	0.232152	1.27108		1090	8625	0.126377	1.30249				WNK4	1.06683	TSSK6	1.15622
PIM3	668	0.2	1.09504		902	8345	0.108089	1.114				ROCK2	1.06797	WEE2	1.15712
PRKD1	702.5	0.23854	1.30605		1040	8685	0.119747	1.23416				SMG1	1.07153	MAK	1.15752
PRKD3	632.5	0.178672	0.978265		790.5	8665	0.0912291	0.940243				BMP2K	1.07385	CSNK1A1L	1.15828
TSSK3	558.5	0.198401	1.08629		899.5	10350	0.0869082	0.89571				STK32A	1.07456	GRK5	1.15918
NT	544.5	0.19657	1		808	9210	0.0877307	1				TBCK	1.07539	MAP3K14	1.1598
TSSK1B	533.5	0.185565	0.944014		845	9805	0.0861805	0.98233				ATM	1.07941	NEK8	1.16262
TSSK4	610	0.209622	1.0664		877	10005	0.0876562	0.99915				WNK3	1.07963	NEK4	1.163
CSNK1A	523	0.153372	0.780242		722	11300	0.0638938	0.728294				MOS	1.07985	MAP2K3	1.16328
CSNK1D	535.5	0.206358	1.04979		769	12600	0.0610317	0.695671				TBK1	1.08072	VRK2	1.16866
PIM2	638.5	0.178852	0.90986		901	12150	0.0741564	0.845273				MAP2K5	1.08149	MAST3	1.17132
CHEK2	774.5	0.178868	0.909946		940	13450	0.0698885	0.796625				STK38	1.08339	ULK4	1.17182
TSSK2	398	0.17045	0.867118		874	11250	0.0776889	0.885538				ULK4	1.08363	PSKH2	1.17336
UN	126.5	0.0259754	0.184164		36.15	670	0.0539552	0.115012				GRK5	1.08512	PXK	1.17666
OA	552.5	0.153047	1.0851		384.5	762.5	0.504262	1.07489				TSSK3	1.08629	MYO3A	1.18113
MOCK	499	0.150755	1.06885		345.5	664	0.520331	1.10915				STK32C	1.08693	STK38L	1.18356
NT	661.5	0.141045	1		368.5	785.5	0.469128	1				ACVR2A	1.08775	AKT2	1.18379
PINK1	143.55	0.0284821	0.201937		81.8	779	0.105006	0.223833				PIM3	1.09504	TRIM24	1.18756
TBK1	596	0.15243	1.08072		381.5	813.5	0.468961	0.999645				ULK2	1.09554	MAP4K1	1.19218
CSNK1G2	430	0.121641	0.862426		311	787.5	0.394921	0.841819				CDK15	1.09583	ACVR2B	1.19603
CSNK1G3	300	0.123967	0.878919		286	714	0.40056	0.85384				MAPKAPK5	1.09781	CDC432BPG	1.19654
CSNK1G1	351.5	0.147379	1.04491		275.5	706.5	0.38995	0.831224				STK36	1.09906	DYRK2	1.19703
NT	256.5	0.0773756	1		276	241.5	1.14286	1				NEK7	1.09992	PKN3	1.19864
TTBK1	320.5	0.0748832	0.967788		348	229	1.51965	1.32969				GUCY2	1.1	MAP3K4	1.1987
TTBK2	368.5	0.0811674	1.04901		334.5	228	1.46711	1.28372				MAP2K1	1.1003	MAST1	1.2012
VRK2	281.5	0.0665485	0.860071		292.5	219	1.33562	1.16866				BUB1	1.10156	NEK6	1.20651
CDK2	298.5	0.0694994	0.898209		304	259.5	1.17148	1.02505				NEK8	1.10243	AKT3	1.21016
CDK3	237	0.0783471	1.01256		243	231.5	1.04968	0.918467				OA	1.10389	WNK2	1.21236
CDK4	214	0.0628488	0.812256		235	217	1.08295	0.947581				PKMYT1	1.1059	CDK16	1.21262
CDK6	263.5	0.0760462	0.982819		281	232.5	1.2086	1.05753				UHMK1	1.1115	PRKCD	1.21533
NT	265.5	0.0606857	1		262	176	1.48864	1				TTK	1.11282	DYRK1A	1.21769
CDK5	272.5	0.0495905	0.81717		265.5	186	1.42742	0.958877				MAP3K21	1.11434	PRKCZ	1.21991
CSNK2A1	183	0.0446886	0.736395		223.5	148.5	1.50505	1.01103				AKT1	1.11435	TRIB1	1.22163
CDK7	297.5	0.0632979	1.04304		296	187	1.58289	1.06331				EIF2AK4	1.11583	HIPK2	1.22234
CDK9	254	0.0538136	0.886758		256.5	159.5	1.60815	1.08028				PHKG2	1.11615	PRKCQ	1.22503
CDKL1	211	0.0574932	0.947392		211.5	150	1.41	0.947176				SGK494	1.1172	TRIM33	1.22968
CDKL3	203	0.0614221	1.01213		154.8	234	0.661538	0.444392				CSNK2A2	1.11749	GSG2	1.23404
CDKL4	194.5	0.0550212	0.906658		181	164.5	1.1003	0.739135				CIT	1.11771	PRKD1	1.23416
UN	39.09	0.00864823	0.0512403		213.5	24500	0.00871429	0.0882214				PRKCZ	1.1184	OBSCN	1.23478
OA	702.5	0.19541	1.1578		2035	24000	0.0847917	0.858411				ACVR1B	1.12494	MAPK7	1.23877
MOCK	699	0.181323	1.07433		1945	22950	0.0847495	0.857983				MAP3K2	1.12698	EIF2AK4	1.23926
NT	759.5	0.168778	1		2020	20450	0.0987775	1				MYLK2	1.12992	MAPK14	1.23961
PINK1	220	0.0473628	0.280622		598	20000	0.0299	0.3027				CDC432BPG	1.13069	PHKG2	1.24398
CSNK2A2	745	0.188608	1.11749		2110	22550	0.0935698	0.947279				SIK1	1.13216	CAMKK2	1.25067
CLK1	673.5	0.167122	0.990187		1840	24200	0.0760331	0.769741				MAP3K11	1.13246	TEX14	1.25338
CLK2	588	0.173451	1.02769		1675	18900	0.0886243	0.897212				ERN2	1.13274	CAMKK1	1.25792
CLK3	531.5	0.144429	0.855737		1285	19650	0.0653944	0.662037				TRIM33	1.13755	VRK3	1.26064
NT	511	0.186157	1		1360	16150	0.0842105	1				SGK2	1.14117	DCLK2	1.26071
CLK4	762.5	0.165761	0.890438		1770	16050	0.11028	1.30958				AAK1	1.14145	WNK1	1.26393
DYRK1A	829	0.141709	0.761237		1815	17700	0.102542	1.21769				PDK2	1.14387	WNK3	1.26489
GSK3B	639.5	0.120774	0.648778		1415	17700	0.0799435	0.949329				CDK18	1.1477	STK31	1.27181
DYRK1B	535	0.149441	0.802772		1370	18350	0.0746594	0.88658				MAPKAPK2	1.15168	TPS3RK	1.27229
DYRK3	581	0.170132	0.913917		1580	13800	0.114493	1.3596				CDKL2	1.15426	TRIB2	1.27491
DYRK2	766	0.167432	0.899413		1885	18700	0.100802	1.19703				MKNK2	1.15844	STK36	1.27521
DYRK4	574.5	0.195741	1.05149		1440	19900	0.0723618	0.859296				GRK4	1.16077	VRK1	1.27666
NT	822	0.162772	1		1880	20000	0.094	1				DMPK	1.16211	TTBK2	1.28372
HIPK3	779	0.146566	0.900438		1800	18850	0.0954907	1.01586				BMPR2	1.16359	DSTYK	1.28474
HIPK2	759	0.155056	0.952596		2005	17450	0.1149	1.22234				ACVR2B	1.16699	CIT	1.29067
HIPK4	680.5	0.156797	0.963292		1745	20850	0.083693	0.890352				TRIB3	1.16704	NRBP1	1.291
HIPK1	553.5	0.121249	0.744897		1410	22350	0.0630872	0.671141				MAP3K4	1.17658	TBCK	1.29481
PRPF4B	1019	0.155335	0.954311		2170	25500	0.085098	0.905298				PKN1	1.1769	NEK2	1.30002
GSK3A	827	0.143452	0.881304		1665	24450	0.0680982	0.724449				CDK12	1.17768	CDKL3	1.30054
MAPK1	755	0.166851	1.02506		1665	23800	0.069958	0.744234				MAP3K7	1.17969	PRKD2	1.30249
UN	23.9	0.00296342	0.0134839		169.5	7975	0.0212539	0.0809647				MAPK6	1.18176	NEK11	1.30279
OA	934.5	0.183957	0.837025		1585	6450	0.245736	0.936108				GRK3	1.18357	CLK4	1.30958
MOCK	908.5	0.218127	0.992505		1590	6630	0.239819	0.913566				CDC7	1.19492	NLK	1.31452
NT	1267	0.219775	1		1915	7295	0.262509	1				ACVRL1	1.19761	LATS2	1.31863
PINK1	305	0.0479937	0.218377		584.5	6960	0.0839799	0.319913				STRADA	1.20353	TTBK1	1.32969
BUB1B	1235	0.218391	0.993704		2090	7115	0.293746	1.11899				SBK2	1.21522	CDK12	1.33146
MAPK4	1014.5	0.227722	1.03616		1770	6555	0.270023	1.02863				PHKG1	1.22284	BRD2	1.33228
MAPK6	1022	0.25972	1.18176		1890	6475	0.291892	1.11193				OXSR1	1.22384	MAPK8	1.33372
MAPK15	910.5	0.199234	0.906539		1400	7125	0.196491	0.748514				CDK14	1.22551	CDK10	1.3343
NT	865.5	0.221923	1		1350	7305	0.184805	1				PDK4	1.22625	PAK6	1.33837
MAPK8	1029.5	0.23083	1.04013		1750	7100	0.246479	1.33372				CDK111A	1.22734	AKT1	1.34242
MAPK9	691	0.204741	0.922575		1145.5	6425	0.178288	0.964736				CDKL3	1.25241	DYRK3	1.3596
MAPK10	1440	0.233577	1.05251		1975	7585	0.260382	1.40896				KSR2	1.25623	SBK1	1.37916
NLK	1330	0.20765	0.935686		1890	7780	0.242931	1.31452				ULK1	1.25818	NEK10	1.38022
MAPK14	1140	0.210916	0.950401		1780	7770	0.229086	1.23961				NEK9	1.2652	EIF2AK2	1.38901
MAPK11	873.5	0.201036	0.90588		1410	7125	0.197895	1.07083				PRKD2	1.27108	MAP3K5	1.39527
MAPK13	980	0.210075	0.946612		1360	7600	0.178947	0.968304				MLKL	1.28817	GRK4	1.40779
NT	1032.5	0.219681	1		1675	7350	0.227891	1				MAP4K2	1.29185	MAPK10	1.40896
MAPK12	800	0.176018	0.801242		1310	5785	0.226448	0.993666				PRKD1	1.30605	ROCK1	1.41915
MAPK3	867	0.181381	0.825656		1535	6575	0.23346	1.02444				STK39	1.30746	NEK9	1.41933
MAK	923.5	0.216276	0.984502		1650	6255	0.263789	1.15752				PDK1	1.31663	CSNK1E	1.42723
MOK	971.5	0.196461	0.894302		1525	6660	0.228979	1.00477				NRK	1.36727	NRBP2	1.43319
ICK	824	0.181099	0.824373		1185	6155	0.192526	0.844817				STRADB	1.41984	RNASEL	1.48311
SRPK1	975	0.216908	0.987376		1595	6325	0.252174	1.10655				MYO3A	1.44902	SCYL2	1.52087
SRPK2	827	0.204198	0.929519		1146	6985	0.164066	0.719931				SBK1	1.45654	CDK8	1.55746
UN	49.275	0.00511151	0.0244759		486.5	12600	0.0386111	0.129159				MAP4K3	1.45988	CDK11B	1.56591
OA	1330	0.232517	1.11338		3015	11400	0.264474	0.8847				PRKDC	1.4687	CDK13	1.70048
MOCK	1195	0.216878	1.0385		2960	10185	0.290623	0.972174				EEF2K	1.49345	SIK1	1.87697
NT	1205	0.208839	1		2825	9450	0.298942	1				EIF2AK1	1.81342	EIF2AK1	2.4901
PINK1	283	0.0373844	0.179011		993.5	9250	0.107405	0.359285
SRPK3	1112	0.206117	0.986966		2355	9060	0.259934	0.869513
AURKA	1370	0.178385	0.854177		2730	11050	0.247059	0.826445
AURKC	1140	0.203571	0.974778		2345	10550	0.222275	0.743539
AURKB	1032.5	0.20068	0.960934		2230	11450	0.19476	0.651497
NT	831	0.215006	1		2210	10800	0.20463	1
TPS3RK	1045	0.205305	0.954876		2610	10025	0.260349	1.27229
CAMKK2	1200	0.190931	0.888023		2700	10550	0.255924	1.25067
MAPK7	1315	0.192815	0.896788		2725	10750	0.253488	1.23877
CAMKK1	1160	0.19032	0.885182		2780	10800	0.257407	1.25792
GSG2	1420	0.188955	0.878836		3005	11900	0.252521	1.23404
CHUK	1064	0.192405	0.89488		2645	11450	0.231004	1.12889
IKBKB	860	0.160748	0.747641		1990	12500	0.1592	0.777991
NT	740.5	0.213401	1		2135	9155	0.233206	1
IKBKE	909	0.206826	0.969191		2450	9100	0.269231	1.15448
ERN1	950	0.209713	0.98272		2435	10485	0.232237	0.995843
ERN2	825.5	0.241728	1.13274		2405	10860	0.221455	0.949611
UHMK1	972.5	0.237195	1.1115		2600	14950	0.173913	0.745749
MOS	969	0.23044	1.07985		2430	16750	0.145075	0.622088
AAK1	883	0.243586	1.14145		2570	14500	0.177241	0.760021
BMP2K	723	0.22916	1.07385		2115	11750	0.18	0.77185
UN	63.85	0.006385	0.0369768		889.5	18050	0.0492798	0.272252
OA	1235	0.202293	1.17152		3245	14950	0.217057	1.19916
MOCK	1225	0.181213	1.04944		3050	13450	0.226766	1.2528
NT	919.5	0.172676	1		2335	12900	0.181008	1
PINK1	184.5	0.0267585	0.154964		688	14200	0.0484507	0.267672
BUB1	1205	0.190213	1.10156		2680	15200	0.176316	0.974079
GAK	1073.5	0.171212	0.991522		2775	16500	0.168182	0.929142
STK16	1257.5	0.17429	1.00934		2925	16300	0.179448	0.991382
NEK1	1065	0.179142	1.03745		2600	16900	0.153846	0.849942
NT	774.5	0.178868	1		2210	16550	0.133535	1
NEK3	1125	0.168287	0.940844		1550	15700	0.0987261	0.739329
NEK5	834	0.148796	0.831873		2305	15250	0.151148	1.1319
NEK10	1127	0.157954	0.883073		2995	16250	0.184308	1.38022
NEK11	1165	0.148882	0.832354		2740	15750	0.173968	1.30279
NEK2	1044	0.164022	0.916998		2630	15150	0.173597	1.30002
NEK4	1050	0.154639	0.864542		2710	17450	0.155301	1.163
NEK6	859	0.147595	0.825157		2465	15300	0.161111	1.20651
NT	619	0.144626	1		1975	15250	0.129508	1
NEK7	1104	0.159078	1.09992		2480	16700	0.148503	1.14667
EIF2AK4	1241	0.161378	1.11583		2600	16200	0.160494	1.23926
NEK9	1430	0.182981	1.2652		3180	17300	0.183815	1.41933
NEK8	1195	0.15944	1.10243		2650	17600	0.150568	1.16262
SBK1	1305	0.210654	1.45654		3090	17300	0.178613	1.37916
SBK2	993	0.175752	1.21522		2425	16700	0.14521	1.12124
SBK3	612	0.142491	0.985238		1945	15850	0.122713	0.94753
UN	35.25	0.00330675	0.016307		278	5260	0.0528517	0.101421
OA	724	0.21016	1.03638		2135	4150	0.514458	0.987235
MOCK	774.5	0.201169	0.992047		2345	4635	0.505933	0.970876
NT	729	0.202782	1		2160	4145	0.52111	1
PINK1	189.5	0.0297956	0.146934		794	4615	0.172048	0.330156
PEAK1	770.5	0.179395	0.884669		2295	4750	0.483158	0.927171
PRAG1	662	0.174211	0.859104		1740	4310	0.403712	0.774716
STK35	696.5	0.182092	0.897968		1775	4230	0.419622	0.805246
PDIK1L	665	0.176393	0.869865		2150	4485	0.479376	0.919913
NT	610.5	0.189009	1		1935	4985	0.388164	1
TEX14	732.5	0.193017	1.0212		2075	4265	0.486518	1.25338
NRBP1	780.5	0.178196	0.942791		2235	4460	0.501121	1.291
PBK	676	0.148083	0.783471		1715	4225	0.405917	1.04573
NRBP2	824	0.196424	1.03923		2445	4395	0.556314	1.43319
RNASEL	943.5	0.188136	0.995378		2605	4525	0.575691	1.48311
STK31	798.5	0.180452	0.954725		2340	4740	0.493671	1.27181
POMK	591.5	0.179787	0.951208		1980	4915	0.402848	1.03783
NT	712.5	0.178571	1		2115	5885	0.359388	1
EIF2AK1	1930	0.323826	1.81342		5365	5995	0.894912	2.4901
EIF2AK3	757.5	0.157648	0.88283		2205	5415	0.407202	1.13304
EIF2AK2	1190	0.179758	1.00665		3100	6210	0.499195	1.38901
PLK1	763.5	0.120711	0.675984		2360	5770	0.409012	1.13808
PLK3	750.5	0.163865	0.917642		2215	5785	0.382887	1.06538
PLK2	831	0.187373	1.04929		2375	5905	0.402202	1.11913
PLK4	666	0.175726	0.984063		1985	5970	0.332496	0.925172
UN	26.2	0.00264246	0.0332776		164	1590	0.103145	0.126538
OA	744	0.0896386	1.12885		1985	1850	1.07297	1.31633
MOCK	553.5	0.0861479	1.0849		1710	1775	0.96338	1.18188
NT	682.5	0.0794066	1		1455	1785	0.815126	1
PINK1	150.5	0.0132018	0.166255		513.5	2220	0.231306	0.283768
MAP3K5	565.5	0.0660631	0.831959		1615	1420	1.13732	1.39527
SCYL2	653.5	0.0703066	0.8854		1655	1335	1.2397	1.52087
SCYL3	748.5	0.0701171	0.883013		1550	1815	0.853994	1.04768
SCYL1	576.5	0.0683057	0.860201		1665	1995	0.834586	1.02387
NT	568	0.0814337	1		1900	1985	0.957179	1
TLK1	576.5	0.0868223	1.06617		1760	2010	0.875622	0.914794
TLK2	555	0.0847328	1.04051		1705	1985	0.858942	0.897368
TTK	686	0.0906209	1.11282		1775	3195	0.555556	0.580409
ULK1	708.5	0.102458	1.25818		2035	3260	0.624233	0.652159
ULK2	732	0.0892139	1.09554		1685	2735	0.616088	0.64365
ULK3	767.5	0.0866742	1.06435		1960	2510	0.780876	0.81581
PIK3R4	604	0.0763108	0.937091		1765	1715	1.02915	1.0752
NT	612	0.0811133	1		1815	2155	0.842227	1
MAP2K1	730.5	0.0892486	1.1003		1880	1960	0.959184	1.13887
WEE2	668	0.0825201	1.01734		1915	1965	0.974555	1.15712
WNK1	844	0.0863869	1.06501		1980	1860	1.06452	1.26393
WNK3	831.5	0.0875724	1.07963		2120	1990	1.06533	1.26489
WNK2	560	0.0829016	1.02205		1695	1660	1.02108	1.21236
MAP3K1	428	0.0729753	0.899671		1405	1580	0.889241	1.05582
WEE1	661.5	0.0635447	0.783406		1780	2090	0.851675	1.01122
UN	31	0.00281818	0.0265479		424	425	0.997647	0.113792
OA	823.5	0.129075	1.21592		2800	313.5	8.93142	1.01872
MOCK	870.5	0.111674	1.05199		2685	342.5	7.83942	0.894164
NT	940	0.106155	1		3165	361	8.76731	1
PINK1	128.5	0.0130391	0.122831		816	380	2.14737	0.244929
MAP3K3	877.5	0.107274	1.01054		3085	391.5	7.87995	0.898787
OXSR1	773	0.129916	1.22384		2950	385	7.66234	0.873966
MAP4K2	871.5	0.137136	1.29185		2910	392	7.42347	0.846721
MAP4K3	724.5	0.154973	1.45988		2365	357	6.62465	0.755608
NT	596.5	0.123117	1		1655	489	3.38446	1
MAP4K5	679.5	0.115463	0.937835		1630	426	3.82629	1.13055
MAP4K1	731	0.112375	0.912753		1735	430	4.03488	1.19218
MAP2K2	578.5	0.107428	0.872571		1460	395	3.6962	1.09211
MAP4K4	656.5	0.12068	0.98021		1730	474	3.64979	1.0784
TNIK	648.5	0.111618	0.906603		1650	446	3.69955	1.0931
MINK1	558.5	0.116963	0.950021		1760	461.5	3.81365	1.12681
STK3	549	0.1125	0.913768		1780	519.5	3.42637	1.01238
NT	417	0.0905537	1		1455	589	2.47029	1
STK4	546	0.0944637	1.04318		1630	629.5	2.58936	1.0482
MYO3B	413.5	0.0833669	0.920635		1495	603	2.47927	1.00364
PAK1	576	0.0860344	0.950092		1720	656	2.62195	1.06139
PAK2	520.5	0.085049	0.93921		1780	664	2.68072	1.08519
PAK3	474	0.0877778	0.969345		1605	600.5	2.67277	1.08197
PAK4	444.5	0.0783951	0.86573		1510	607	2.48764	1.00703
PAK6	453	0.0922607	1.01885		1825	552	3.30616	1.33837
UN	92.35	0.0116677	0.120262		259.5	335.5	0.773472	0.125159
OA	780	0.106339	1.09606		2840	352	8.06818	1.30555
MOCK	670.5	0.104766	1.07984		2365	370.5	6.38327	1.0329
NT	651	0.0970194	1		2370	383.5	6.17992	1
PINK1	185	0.0190329	0.196177		692	413	1.67554	0.271127
MAP2K4	607.5	0.0932464	0.961111		2130	342.5	6.21898	1.00632
PAK5	786.5	0.0956231	0.985608		2270	424.5	5.34747	0.865297
STK10	462	0.0833935	0.859555		1475	341.5	4.31918	0.698905
SLK	422	0.0824219	0.84954		1765	383.5	4.60235	0.744726
NT	669.5	0.101748	1		2340	304.5	7.68473	1
TAOK2	575.5	0.0883346	0.868173		1930	261.5	7.3805	0.960411
TAOK3	654	0.0856021	0.841317		2145	300	7.15	0.930417
TAOK1	779.5	0.0988586	0.971605		2330	310.5	7.50403	0.976485
STK24	730	0.0885922	0.870705		2075	333.5	6.22189	0.809643
STK25	572.5	0.0927877	0.911939		1970	331.5	5.94268	0.773311
STK26	771.5	0.104398	1.02605		2270	400	5.675	0.738478
MAP2K5	564.5	0.110039	1.08149		2000	389.5	5.13479	0.668181
NT	637	0.103325	1		2225	448.5	4.96098	1
IRAK1	544	0.0802952	0.777111		1915	454.5	4.21342	0.849312
MAP2K6	703	0.100789	0.975449		2315	458.5	5.04907	1.01776
IRAK2	506.5	0.0797638	0.771968		1890	395	4.78481	0.964489
LIMK1	718.5	0.10368	1.00343		2325	416	5.58894	1.12658
TESK1	585.5	0.0955918	0.925155		1970	367.5	5.36054	1.08054
LRRK2	588	0.101379	0.981167		2115	380.5	5.55848	1.12044
MAP3K9	523	0.102852	0.995415		2020	385.5	5.23995	1.05623
UN	32.65	0.00357221	0.0350182		469	286	1.63986	0.221269
OA	713.5	0.11564	1.13362		2260	276.5	8.1736	1.10288
MOCK	675	0.105882	1.03796		2135	302	7.06954	0.953903
NT	609	0.10201	1		2190	295.5	7.41117	1
PINK1	138	0.0148307	0.145385		746	325	2.29538	0.30972
MAP3K10	634	0.0967201	0.948142		2395	299	8.01003	1.08081
MAP3K11	740.5	0.115523	1.13246		2490	309	8.05825	1.08731
MAP3K7	671.5	0.120341	1.17969		2275	305.5	7.44681	1.00481
NT	545	0.121516	1		2010	236	8.51695	1
MAP3K20	653.5	0.101871	0.83833		1950	294.5	6.62139	0.777437
ARAF	714	0.106806	0.878947		2360	311.5	7.57624	0.889549
BRAF	806.5	0.0921714	0.758512		2310	331.5	6.96833	0.818172
MAP2K7	643	0.105496	0.868167		2030	334.5	6.06876	0.712551
RAF1	817	0.112225	0.923542		2500	357.5	6.99301	0.821069
RIPK1	754	0.117172	0.964248		2315	352	6.5767	0.77219
RIPK2	546.5	0.120374	0.990604		2025	347.5	5.82734	0.684205
NT	505.5	0.144842	1		1930	225	8.57778	1
ACVR1	846	0.144739	0.999287		2225	252	8.82937	1.02933
ACVR1B	648.5	0.16294	1.12494		2010	334.5	6.00897	0.700527
ACVRL1	748.5	0.173465	1.19761		2115	376.5	5.61753	0.654893
BMPR1B	802.5	0.137297	0.947905		2460	327.5	7.51145	0.875687
TGFBR1	816.5	0.134293	0.927165		2545	390	6.52564	0.760761
ACVR2A	714.5	0.157552	1.08775		2450	270	9.07407	1.05786
BMPR2	645.5	0.168538	1.16359		2325	252.5	9.20792	1.07346
